# Transposon mutagenesis screen in *Klebsiella pneumoniae* identifies genetic determinants required for growth in human urine and serum

**DOI:** 10.1101/2023.05.31.543172

**Authors:** Jessica Gray, Von Vergel L Torres, Emily CA Goodall, Samantha A McKeand, Danielle Scales, Christy Collins, Laura Wetherall, Zheng Jie Lian, Jack A Bryant, Matthew T Milner, Karl A Dunne, Chris Icke, Jessica L Rooke, Thamarai Schneiders, Peter A Lund, Adam F Cunningham, Jeffrey A Cole, Ian R Henderson

## Abstract

*Klebsiella pneumoniae* is a global public health concern due to the rising myriad of hypervirulent and multi-drug resistant clones both alarmingly associated with high mortality. The molecular microbial genetics underpinning these recalcitrant *K. pneumoniae* infections is unclear, coupled with the emergence of lineages resistant to nearly all present day clinically important antimicrobials. In this study, we performed a genome-wide screen in *K. pneumoniae* ECL8, a member of the endemic K2-ST375 pathotype most often reported in Asia, to define genes essential for growth in a nutrient-rich laboratory medium (Luria-Bertani medium), human urine and serum. Through transposon directed insertion-site sequencing (TraDIS), a total of 427 genes were identified as essential for growth on LB agar, whereas transposon insertions in 11 and 144 genes decreased fitness for growth in either urine or serum, respectively. These studies provide further knowledge on the genetics of this pathogen but also provide a strong impetus for discovering new antimicrobial targets to improve current therapeutic options for *K. pneumoniae* infections.
