## Supplementary Datasets, Figures and Tables for "Transposon mutagenesis screen in *Klebsiella pneumoniae* identifies genetic determinants required for growth in human urine and serum": Dataset S6_Kaptive webserver results - ECL8 O-antigen K-antigen.xlsx

### Sheet: Sheet1
Dataset S6: Kaptive webserver results- ECL8 O-antigen K-antigen prediction
Kaptive Results
K-Locus Prediction
Assembly	Best match locus	Best match type	Match confidence	Problems	Coverage	Identity	Length discrepancy	Expected genes in locus	Expected genes in locus, details
ecl8_chr_plasmid_combined	KL2	K2	Very high		1	0.9839	+1 bp	18 / 18 (100%)	KL2_01_galF,99.331%;KL2_02_cpsACP,99.048%;KL2_03_wzi,98.614%;KL2_04_wza,100.0%;KL2_05_wzb,100.0%;KL2_06_wzc,99.723%;KL2_07,99.721%;KL2_08,100.0%;KL2_09,99.743%;KL2_10,100.0%;KL2_11_wzx,98.971%;KL2_12,99.483%;KL2_13,99.103%;KL2_14_wcaJ,99.571%;KL2_15_gnd,98.934%;KL2_16_manC,99.364%;KL2_17_manB,99.781%;KL2_18_ugd,100.0%
O-Locus Prediction
Assembly	Best match locus	Match confidence	Problems	Coverage	Identity	Length discrepancy	Expected genes in locus	Expected genes in locus, details	Missing expected genes	Other genes in locus	Other genes in locus, details	Expected genes outside locus	Expected genes outside locus, details	Other genes outside locus	Other genes outside locus, details
ecl8_chr_plasmid_combined	O1v2	Very high		1	0.9898	0 bp	10 / 10 (100%)	O1/O2v2_01_wzm,100.0%;O1/O2v2_02_wzt,99.6%;O1/O2v2_03_wbbM,100.0%;O1/O2v2_04_glf,98.96%;O1/O2v2_05_wbbN,97.65%;O1/O2v2_06_wbbO,99.47%;O1/O2v2_07_kfoC,99.26%;O1/O2v2_08_gmlC,98.77%;O1/O2v2_09_gmlB,98.78%;O1/O2v2_10_gmlA,99.21%		0		0 / 10 (0%)		4	Extra_genes_wbbY/wbbZ_01_wbbY,99.87%;O3/O3a_01_manC,99.58%;O3/O3a_02_manB,99.12%;Extra_genes_wbbY/wbbZ_02_wbbZ,100.0%
