## Supplementary Datasets, Figures and Tables for "Transposon mutagenesis screen in *Klebsiella pneumoniae* identifies genetic determinants required for growth in human urine and serum": Dataset S7_ AlbaTraDIS ECL8 180 Serum exposure results.xlsx

### Sheet: gene_report
Dataset S7: AlbaTraDIS result output for ECL8 180 minute serum exposure relative to input
Gene	Category	Start	End	MaxLogFC	Expression	Direction	Upstream
epsJ_2	knockout	146728	147712	-17.0266	decreased_insertions	forward/reverse	kbl/rfaQ__3prime
rfaL	knockout	147704	148955	-17.0266	decreased_insertions	reverse	epsJ_2__3prime
epsE_3	knockout	4654213	4656436	-9.46241	decreased_insertions	forward	epsE_3__3prime
4678495_4679653	unclassified	4678495	4679653	-8.68598	decreased_insertions	forward	4679642_4681328__3prime
4679642_4681328	knockout	4679642	4681328	-8.68598	decreased_insertions	forward	4679642_4681328__3prime
galU	downregulated	2090299	2091202	-8.46542	increased_insertions	reverse
mcrB	knockout	4664531	4666607	-7.58192	decreased_insertions	forward	mcrB__3prime
4672064_4673351	decreased_mutants_at_end_of_gene	4672064	4673351	-5	decreased_insertions	nodirection	NA
4673347_4677634	knockout	4673347	4677634	-5	decreased_insertions	nodirection	NA
cvaA	decreased_mutants_at_end_of_gene	4849742	4851029	-5	decreased_insertions	nodirection	NA
hlyB	knockout	4851021	4853145	-5	decreased_insertions	nodirection	NA
yfcD	downregulated	1523951	1524503	-4.61126	increased_insertions	reverse
4668376_4669909	knockout	4668376	4669909	-4.19932	decreased_insertions	forward	4670221_4670530
cyaY	downregulated	5100509	5100830	-3.18245	increased_insertions	reverse
fdtC	downregulated	4983142	4983598	-3.0679	increased_insertions	reverse
rapA	knockout	4427370	4430277	2	increased_insertions	nodirection	NA
hslU	knockout	5187844	5189179	2.57358	increased_insertions	forward	hslU__3prime
hemG	upregulated	5060732	5061266	2.87033	increased_insertions	reverse
trkH	knockout	5061277	5062729	2.87033	increased_insertions	reverse	hemG__3prime
ompR_1	increased_mutants_at_end_of_gene	378727	379447	3	increased_insertions	nodirection	NA
envZ_1	knockout	379443	380799	3	increased_insertions	nodirection	NA
yfiC	increased_mutants_at_end_of_gene	1262810	1263548	3	increased_insertions	nodirection	NA
nadB	knockout	1263532	1265152	3	increased_insertions	nodirection	NA
rffG	unclassified	5117569	5118637	3	increased_insertions	nodirection	NA
pykF	knockout	2173183	2174596	3.02878	increased_insertions	reverse	lpp__3prime
pgi	knockout	4983647	4985303	3.0679	increased_insertions	reverse	psiE__3prime
cyaA	knockout	5100878	5103509	3.18245	increased_insertions	reverse	5100159_5100384__3prime
metI_4	knockout	4247048	4247702	3.29572	increased_insertions	forward	metI_4__3prime
metN_4	knockout	4246024	4247056	3.3528	increased_insertions	forward	metN_4__3prime/metI_4__3prime
epsJ_1	knockout	141346	142336	3.97863	increased_insertions	forward	145774_146728
igaA	knockout	384904	387034	4	increased_insertions	nodirection	NA
nadC	knockout	4363878	4364772	4	increased_insertions	nodirection	NA
wecC	knockout	5118633	5119896	4	increased_insertions	nodirection	NA
wecB	knockout	5119892	5120978	4	increased_insertions	nodirection	NA
rpmF	upregulated	3200899	3201073	4.18301	increased_insertions	reverse
yceD	knockout	3201089	3201611	4.18301	increased_insertions	reverse	rpmF__3prime
wecG	knockout	5110461	5111202	4.30797	increased_insertions	reverse	yifK__3prime
map_2	knockout	4278998	4279793	4.5409	increased_insertions	forward	map_2__3prime
pta	knockout	1524595	1526743	4.61126	increased_insertions	reverse	yfcG_1__3prime
rne	knockout	3204027	3207261	4.74133	increased_insertions	forward	rne__3prime
serC	knockout	3363406	3364495	5	increased_insertions	nodirection	NA
hpt	knockout	4333946	4334483	5	increased_insertions	nodirection	NA
rapZ	upregulated	521583	522438	5.25484	increased_insertions	reverse
ptsN	knockout	522483	522972	5.25484	increased_insertions	reverse	rapZ__3prime
ackA	knockout	1526943	1528146	5.58188	increased_insertions	reverse	pta__3prime
purA	knockout	4811456	4812755	6	increased_insertions	nodirection	NA
pfkA	knockout	5190808	5191771	6	increased_insertions	nodirection	NA
fieF_2	knockout	5191967	5192870	6	increased_insertions	nodirection	NA
gnd	knockout	1764625	1766032	6.42799	increased_insertions	forward	manC1
fabR	knockout	5157068	5157704	7	increased_insertions	nodirection	NA
hns_1	knockout	2091320	2091728	8.46542	increased_insertions	reverse	2087525_2087984__3prime
